# The YjfJ protein is the effector of a second PspA/VIPP1 system that is widespread in the Gammaproteobacteria

**DOI:** 10.64898/2026.11.03.762778

**Authors:** Daniel R. Game, Harry C. Livsey, Marjan W. Van der Woude, Gavin H. Thomas

## Abstract

Maintaining the integrity of the cytoplasmic membrane is essential for bacterial cell survival. Unsurprisingly, prokaryotes have evolved conserved mechanisms by which they sense, maintain, and repair membrane integrity in response to stress. The phage shock protein (Psp) is one such system, understood primarily through work undertaken in the Gammaproteobacterial species *Escherichia coli* and *Yersinia enterocolitica*. The system utilises an effector, PspA, alongside accessory proteins that sense stress and recruit PspA to damaged membranes. Homologues of PspA - part of the PspA/VIPP1 family - are found in a variety of bacterial phyla. Although most work in the Gammaproteobacteria has concerned the canonical Psp response, there have been descriptions of non-canonical PspA/VIPP1-containing systems that warrant further genomic analysis. By analysing the PspA/VIPP1 content of a diverse selection of Gammaproteobacterial genomes, we reveal the existence of two phylogenetically distinct subtypes of PspA/VIPP1 proteins, PspA- and YjfJ-like, which are found at similar frequencies. The YjfJ-like proteins are not only a novel subtype of PspA/VIPP1, having their own unique set of accessory proteins, but in some species, such as the ESKAPE pathogen *Pseudomonas aeruginosa*, comprise the only PspA/VIPP1-containing system. Our study positions the YjfJ-like containing systems on equal footing with the PspA system in terms of their conservation and distribution in the Gammaproteobacteria. This suggests that studies into the biological functions of YjfJ-like proteins would be well-justified from their unique presence in some important human pathogens.

**DATA SUMMARY:** The authors confirm that the supporting data have been provided within the article or in the supplementary material.

**IMPACT STATEMENT:** The discovery of bacterial homologues of mammalian ESCRT-III proteins that remodel membranes stimulated renewed interest in the function of these PspA/VIPP1 family proteins at the bacterial membrane. The first identified bacterial system, discovered over 30 years ago, was the Psp system of the Gammaproteobacterium *Escherichia coli*, and while the regulation of expression of the *psp* genes is well understood, the molecular function of the effector protein PspA at the membrane is still unclear. In this work, using microbial genomics analysis, we find that Gammaproteobacteria contain a second PspA/VIPP1 protein, named YjfJ in *E. coli*, which is widespread and is the only system in the ESKAPE pathogen *Pseudomonas aeruginosa*. Its accessory proteins, which are likely involved in the sensing of stress and activation of the effector, are entirely different to the PspA system which suggests that these are two independent pathways of membrane stress response. In fact, the YjfJ-containing systems appears to be as widespread as the canonical PspA system, suggesting that the study of YjfJ function would shed light on membrane repair systems across the Pseudomonadota (Proteobacteria).
