## Supplementary material for "The YjfJ protein is the effector of a second PspA/VIPP1 system that is widespread in the Gammaproteobacteria": Table S1

### Sheet: Sheet1
Updated name	Phylogenetic order	No. of hits	NCBI Accession
Aeromonas hydrophila subsp. hydrophila ATCC 7966	Aeromonadales	2	NC_008570.1
Alteromonas mediterranea DE	Alteromonadales	3	NC_011138.3
Colwellia psychrerythraea 34H	Alteromonadales	3	NC_003910.7
Idiomarina abyssalis MSP-CT	Alteromonadales	1	NZ_CP081832.1
Idiomarina loihiensis L2TR	Alteromonadales	1	NC_006512.1
Moritella marina ATCC 15381 str. MP-1	Alteromonadales	1	NZ_CP044399.1
Moritella yayanosii DB21MT5	Alteromonadales	1	LS483250.1
Paraglaciecola sp. T6c	Alteromonadales	3	CP000388.1
Pseudoalteromonas translucida TAC125	Alteromonadales	3	CR954246.1
Pseudoalteromonas tunicata D2	Alteromonadales	3	NZ_CP031961.1
Psychromonas ingrahamii 37	Alteromonadales	1	NC_008709.1
Psychromonas sp. CNPT3	Alteromonadales	1	NC_020802.1
Shewanella baltica OS155	Alteromonadales	2	NC_009052.1
Shewanella denitrificans OS217	Alteromonadales	2	NC_007954.1
Shewanella oneidensis MR-1	Alteromonadales	2	NC_004347.2
Cardiobacterium hominis NCTC10426	Cardiobacteriales	0	LR134365.1
Dichelobacter nodosus VCS1703A	Cardiobacteriales	0	CP000513.1
Cellvibrio japonicus ADPTI-KOJIBIOSE	Cellvibrionales	0	CP043306.1
Congregibacter litoralis KT71	Cellvibrionales	1	NC_CM002299.1
Halioglobus maricola IMCC14385	Cellvibrionales	1	CP036422.1
Saccharophagus degradans 2-40	Cellvibrionales	1	NC_007912.1
Acidihalobacter yilgarnensis F5	Chromatiales	0	CP017415.1
Halorhodospira halophila SL1	Chromatiales	0	CP000544.1
Nitrosococcus oceani ATCC 19707	Chromatiales	0	CP000127.1
Buchnera aphidicola str. APS	Enterobacterales	0	AP036055.1
Candidatus Blochmannia pennsylvanicus str. BPEN	Enterobacterales	0	CP000016.1
Citrobacter rodentium DSM16636	Enterobacterales	1	NZ_CP082833.1
Dickeya dadantii 3937	Enterobacterales	1	NC_014500.1
Enterobacter sp. 638	Enterobacterales	1	NC_009436.1
Escherichia coli O157:H7 str. Sakai	Enterobacterales	2	BA000007.3
Escherichia coli str. K-12 substr. MG165	Enterobacterales	2	NC_000913.3
Pectobacterium atrosepticum SCRI1043	Enterobacterales	2	NC_004547.2
Pectobacterium carotovorum WPP14	Enterobacterales	1	NZ_CP051652.1
Photorhabdus laumondii TTO1	Enterobacterales	2	NC_005126.1
Salmonella enterica subsp. enterica serovar Typhi str. CT18	Enterobacterales	2	AL513382.1
Salmonella Typhimurium LT2	Enterobacterales	2	NC_003197.2
Serratia marcescens KS10	Enterobacterales	1	NZ_CP027798.1
Sodalis glossinidus str. 'morsitans'	Enterobacterales	1	NC_007712.1
Sodalis praecaptivus HS1	Enterobacterales	1	NZ_CP006569.1
Yersinia enterocolitica 8081	Enterobacterales	1	NC_008800.1
Yersinia pestis CO92	Enterobacterales	1	NC_003143.1
Coxiella burnetti RSA439	Legionellales	0	AE016828.3
Legionella pneumophila str. C9_S	Legionellales	0	CP015941.1
Tatlockia micdadei LMI	Legionellales	0	LN614830.1
Methylococcus capsulatus str. Bath	Methylococcales	0	AE017282.2
Acinetobacter baumannii ATCC 17978	Moraxellales	0	CP039028.2
Acinetobacter baylyi ADP1	Moraxellales	0	CR543861.1
Psychrobacter cryohalolentis K5	Moraxellales	0	CP000323.1
Alcanivorax borkumensis SK2	Oceanospirillales	0	AM286690.1
Bermanella marisrubri RED65	Oceanospirillales	0	CP051183.1
Chromohalobacter salexigens DSM 3043	Oceanospirillales	0	CP000285.1
Hahella chejuensis KCTC 2396	Oceanospirillales	5	NC_007645.1
Hahella sp. KA22	Oceanospirillales	5	CP034836.1
Isoalcanivorax pacificus WII_5	Oceanospirillales	0	CP004387.1
Marinomonas mediterranea MMB-1	Oceanospirillales	3	CP002583.1
Neptuniibacter caesariensis MED92	Oceanospirillales	0	GCA_000153345.1
Actinobacillus pleuropneumoniae serovar 5b str. L20	Pasteurellales	0	CP000569
Gallibacterium anatis BJF12	Pasteurellales	0	CP126975.1
Haemophilus influenzae 477	Pasteurellales	0	CP007470.1
Haemophilus parahaemolyticus FDAARGOS_119	Pasteurellales	0	CP069510.1
Histophilus somni 2336	Pasteurellales	0	CP000947.1
Mannheimia succiniciproducens MBEL55E	Pasteurellales	0	AE016827.1
Pasteurella multocida subsp. multocida str. Pm70	Pasteurellales	0	AE004439.1
Azotobacter vinelandii DJ	Pseudomonadales	0	CP144733.1
Marinobacter nauticus VT8	Pseudomonadales	1	NC_008740.1
Pseudomonas aeruginosa PAO1	Pseudomonadales	1	NC_002516.2
Pseudomonas entomophila L48	Pseudomonadales	1	NC_008027.1
Pseudomonas fluorescens PfO-1	Pseudomonadales	1	CP000094.2
Pseudomonas syringae pv. tomato str. DC3000	Pseudomonadales	1	NC_004578.1
Psuedomonas protegens Pf-5	Pseudomonadales	1	CP000076.1
Francisella persica ATCC VR-331	Thiotrichales	0	CP013022.1
Francisella tularensis subsp. tularensis SCHU S4 substr. FSC237	Thiotrichales	0	CP073128.1
Hydrogenovibrio crunogenus SP-41	Thiotrichales	0	CP032096.1
Candidatus Baumannia cicadellinicola str. Hc	Unknown	0	CP000238.1
Candidatus Ruthia magnifica str. Cm (Calyptogena magnifica)	Unknown	0	CP000488.1
Candidatus Vesicomyosocius okutanii HA	Unknown	0	AP009247.1
Aliivibrio fischeri ES114	Vibrionales	1	NC_006841.2
Photobacterium profundum SS9	Vibrionales	1	NC_006371.1
Vibrio cholerae O1 biovar El Tor str. N16961	Vibrionales	1	NC_002505.1
Vibrio vulnificus YJ016	Vibrionales	1	NC_005139.1
Stenotrophomonas maltophilia R551-3	Xanthomonadales	0	CP001111.1
Xanthomonas citri pv. citri str. MN12	Xanthomonadales	1	NZ_CP008998.1
Xanthomonas campestris pv. campestris str. ATCC 33913	Xanthomonadales	1	NC_CM002299.1
Xylella fastidiosa 9a5c	Xanthomonadales	0	AE003849.1
