## Supplementary material for "The YjfJ protein is the effector of a second PspA/VIPP1 system that is widespread in the Gammaproteobacteria": Table S2

### Sheet: Sheet1
Updated name	Phylogenetic order	UniProt accession number	Gene	Phylogeny	-10	-9	-8	-7	-6	-5	-4	-3	-2	-1	0	1	2	3	4	5	6	7	8	9	10	11	12	13
Hahella sp. KA22	Oceanospirillales	A0A3T0VGP4	ENC22_03910	Pseudogene									ENC22_03920	ENC22_03915	ENC22_03910	ENC22_03905	ENC22_03900
Hahella chejuensis KCTC 2396	Oceanospirillales	Q2SNE1	HCH_00945	Pseudogene									HCH_00947	HCH_00946	HCH_00945	HCH_00944	HCH_00943	HCH_00942
Pseudoalteromonas translucida TAC125	Alteromonadales	Q3IIY6	PSHAa2049	Pseudogene					PSHAa2055	PSHAa2054	PSHAa2053	PSHAa2052	PSHAa2051	PSHAa2050	PSHAa2049	PSHAa2048	PSHAa2047	PSHAa2046	PSHAa2045	PSHAa2044
Sodalis glossinidus str. 'morsitans'	Enterobacterales	A0A193QKW8	SG1502	Pseudogene										SG1503	SG1502	PspB	SG1501
Sodalis glossinidus str. 'morsitans'	Enterobacterales	Q2NSU8	SG1502	Pseudogene										SG1503	SG1502	PspB	SG1501
Salmonella enterica subsp. enterica serovar Typhi str. CT18	Enterobacterales	A0A714XGM3	STY4728	Pseudogene							STY4724	STY4725	STY4726	STY4727	STY4728	STY4729	STY4730	STY4731	STY4732	STY4733
Aeromonas hydrophila subsp. hydrophila ATCC 7966	Aeromonadales	A0KJF8	AHA_1878	PspA					AHA_1872	AHA_1873	AHA_1874	AHA_1875	AHA_1876	AHA_1877	AHA_1878	AHA_1879	AHA_1880	AHA_1881	AHA_1882	AHA_1883	AHA_1884
Aeromonas hydrophila subsp. hydrophila ATCC 7966	Aeromonadales	A0KPI6	AHA_3739	PspA											AHA_3739	AHA_3738	AHA_3737
Escherichia coli str. K-12 substr. MG165	Enterobacterales	P0AFM6	b1304	PspA										b1303	b1304	b1305	b1306	b1307	b1308
Serratia marcescens KS10	Enterobacterales	A0A3E2EJV5	C7M65_09490	PspA										C7M65_09485	C7M65_09490	C7M65_09495	C7M65_09500	C7M65_09505	C7M65_09510	C7M65_09515
Colwellia psychrerythraea 34H	Alteromonadales	Q47XN1	CPS_3772	PspA					CPS_3779	CPS_3778	CPS_3777	CPS_3776	CPS_3775	CPS_3774	CPS_3772	CPS_3771	CPS_3770
Colwellia psychrerythraea 34H	Alteromonadales	Q47UX7	CPS_4751	PspA	CPS_4741	CPS_4742	CPS_4743	CPS_4744	CPS_4745	CPS_4746	CPS_4747	CPS_4748	CPS_4749	CPS_4750	CPS_4751	CPS_4752	CPS_4753
Pectobacterium atrosepticum SCRI1043	Enterobacterales	Q6D5Q8	ECA1983	PspA										ECA1982	ECA1983	ECA1984	ECA1985	ECA1986	ECA1987	ECA1988	ECA1989
Hahella sp. KA22	Oceanospirillales	A0A3T0VHR6	ENC22_05945	PspA										ENC22_05950	ENC22_05945	ENC22_05940	ENC22_05935
Enterobacter sp. 638	Enterobacterales	A0A9J9GGN9	Ent638_2169	PspA					Ent638_2175	Ent638_2174	Ent638_2173	Ent638_2172	Ent638_2171	Ent638_2170	Ent638_2169	Ent638_2168	Ent638_2167	Ent638_2166
Halioglobus maricola IMCC14385	Cellvibrionales	A0A5P9NJS2	EY643_09255	PspA								EY643_09240	EY643_09245	EY643_09250	EY643_09255	EY643_09260	EY643_09265	EY643_09270	EY643_09275	EY643_09280
Hahella chejuensis KCTC 2396	Oceanospirillales	Q2SB66	HCH_05443	PspA										HCH_05441	HCH_05443	HCH_05444	HCH_05445
Idiomarina loihiensis L2TR	Alteromonadales	Q5QUD7	IL0731	PspA			IL0739	IL0738	IL0737	IL0736	IL0735	IL0734	IL0733	IL0732	IL0731	IL0730	IL0729	IL0728	IL0727	IL0726	IL0725	IL0724	IL0723	IL0722	IL0721	IL0720	IL0719	IL0718
Idiomarina abyssalis MSP-CT	Alteromonadales	A0A8I1G654	K5X84_06895	PspA		K5X84_06935	K5X84_06930	K5X84_06925	K5X84_06920	K5X84_06915	K5X84_06910	K5X84_06905		K5X84_06900	K5X84_06895	K5X84_06890	K5X84_06885	K5X84_06880	K5X84_06875	K5X84_06870	K5X84_06865	K5X84_06860	K5X84_06855	K5X84_068450	K5X84_06845	K5X84_06840	K5X84_06835	K5X84_06830
Congregibacter litoralis KT71	Cellvibrionales	A4A3R2	KT71_16736	PspA								KT71_16746	KT71_16741	KT71_001779	KT71_16736	KT71_16731	KT71_16726	KT71_16721	KT71_16716
Alteromonas mediterranea DE	Alteromonadales	F2G432	MADE_1006160	PspA					MADE_1006130	MADE_1006135	MADE_1006140	MADE_1006145	MADE_1006150	MADE_1006155	MADE_1006160	MADE_1006165	MADE_1006170
Alteromonas mediterranea DE	Alteromonadales	F2G4G7	MADE_1016765	PspA											MADE_1016765	MADE_1016760	MADE_1016755	MADE_1016750	MADE_1016745
Marinomonas mediterranea MMB-1	Oceanospirillales	F2JXZ2	Marme_0338	PspA										Marme_0337	Marme_0338	Marme_0339	Marme_0340	Marme_0341
Paraglaciecola sp. T6c	Alteromonadales	A0A9J9BE79	Patl_3004	PspA					Patl_3010	Patl_3009	Patl_3008	Patl_3007	Patl_3006	Patl_3005	Patl_3004	Patl_3003	Patl_3002	Patl_3001	Patl_3000
Paraglaciecola sp. T6c	Alteromonadales	A0A9J9BE19	Patl_4044	PspA						Patl_4049	Patl_4048	Patl_4047	Patl_4046	Patl4045	Patl_4044	Patl_4043	Patl_4042	Patl_4041	Patl_4040	Patl_4039	Patl_4038	Patl_4037
Photobacterium profundum SS9	Vibrionales	Q6LPF4	PBPRA2439	PspA					PBPRA2445	PBPRA2444	PBPRA2443	PBPRA2442	PBPRA2441	PBPRA2440	PBPRA2439	PBPRA2438	PBPRA2437
Photorhabdus laumondii TTO1	Enterobacterales	Q7N3X7	plu2585	PspA										plu2586	plu2585	plu2584	plu2583	plu2582	plu2581
Pseudoalteromonas translucida TAC125	Alteromonadales	Q3IG91	PSHAa0500	PspA											PSHAa0500	PSHAa0501	PSHAa0502	PSHAa0503	PSHAa0504	PSHAa0505
Escherichia coli O157:H7 str. Sakai	Enterobacterales	P0AFM7	pspA	PspA										pspF	pspA	pspB	pspC	pspD	pspE
Pseudoalteromonas tunicata D2	Alteromonadales	A4C8W1	PTD2_08279	PspA											PTD2_08279	PTD2_08284	PTD2_08289	PTD2_08294	PTD2_08299	PTD2_08304
Pseudoalteromonas tunicata D2	Alteromonadales	A4CDA4	PTD2_15947	PspA					PTD2_15917	PTD2_15922	PTD2_15927	PTD2_15932	PTD2_15937	PTD2_15942	PTD2_15947	PTD2_15952	PTD2_15957	PTD2_15962	PTD2_15967
Sodalis praecaptivus HS1	Enterobacterales	W0HT11	Sant_1894	PspA										Sant_1893	Sant_1894	Sant_1895	Sant_1896	Sant_1897
Shewanella baltica OS155	Alteromonadales	A3D318	Sbal_1617	PspA			Sbal_1609	Sbal_1610	Sbal_1611	Sbal_1612	Sbal_1613	Sbal_1614	Sbal_1615	Sbal_1616	Sbal_1617	Sbal_1618	Sbal_1619	Sbal_1620	Sbal_1621
Shewanella denitrificans OS217	Alteromonadales	Q12LB6	Sden_2480	PspA				Sden_2487	Sden_2486	Sden_2485	Sden_2484	Sden_2483	Sden_2482	Sden_2481	Sden_2480	Sden_2479	Sden_2478	Sden_2477
Shewanella oneidensis MR-1	Alteromonadales	Q8EG07	SO1807	PspA				SO1800	SO1801	SO1802	SO1803	SO1804	SO1805	SO1806	SO1807	SO1808	SO1809	SO1810	SO1811
Salmonella Typhimurium LT2	Enterobacterales	Q8ZP60	STM1690	PspA					STM1696	STM1695	STM1694	STM1693	STM1692	STM1691	STM1690	STM1689	STM1688	STM1687	STM1686	STM1685	STM1684	STM1683
Salmonella enterica subsp. enterica serovar Typhi str. CT18	Enterobacterales	A0A716G7F0	STY1371	PspA								STY1368	STY1369	STY1370	STY1371	STY1372	STY1373	STY1374	STY1375	STY1376	STY1377	STY1378
Vibrio cholerae O1 biovar eltor str. N16961	Vibrionales	Q9KRG4	VC1678	PspA				VC1685	VC1684	VC1683	VC1682	VC1681	VC1680	VC1679	VC1678	VC1677	VC1676	VC1675	VC1674	VC1673	VC1672
Aliivibrio fischeri ES114	Vibrionales	Q5E0R5	VF_A0311	PspA				VF_A0304	VF_A0305	VF_A0306	VF_A0307	VF_A0308	VF_A0309	VF_A0310	VF_A0311	VF_A0312	VF_A0313	VF_A0314	VF_A0315
Vibrio vulnificus YJ016	Vibrionales	Q7MLN5	VV1392	PspA				VV1385	VV1386	VV1387	VV1388	VV1389	VV1390	VV1391	VV1392	VV1393	VV1394	VV1395	VV1396	VV1397	VV1398
Yersinia enterocolitica 8081	Enterobacterales	A1JNJ0	YE2121	PspA										YE2122	YE2121	YE2120	YE2119	YE2118	YE2117
Yersinia pestis CO92	Enterobacterales	A0A3G5L4S6	YPO2351	PspA										YPO2352	YPO2351	YPO2350	YPO2349	pspD	YPO2348	YPO2347
Citrobacter rodentium DSM16636	Enterobacterales	D2TKB9	K7R23_17800	PspA				K7R23_17765	K7R23_17770	K7R23_17775	K7R23_17780	K7R23_17785	K7R23_17790	K7R23_17795	K7R23_17800	K7R23_17805	K7R23_17810	K7R23_17815	K7R23_17820	K7R23_17825	K7R23_17830	K7R23_17835	K7R23_17840	K7R23_17845	K7R23_17850	K7R23_17855	K7R23_17860
Dickeya dadantii 3937	Enterobacterales	E0SFZ2	Dda3937_03116	PspA										Dda3937_03115	Dda3937_03116	Dda3937_0317	Dda3937_0318	Dda3937_0319	Dda3937_0320
Pectobacterium carotovorum WPP14	Enterobacterales	A0A221TAZ0	HER17_09560	PspA										HER17_09555	HER17_09560	HER17_09565	HER17_09570
Escherichia coli str. K-12 substr. MG165	Enterobacterales	P0AF78	b4182	YjfJ							b4178	b4179	b4180	b4181	b4182	b4183	b4184	b4185	b4186	b4187
Colwellia psychrerythraea 34H	Alteromonadales	Q47WI0	CPS_4191	YjfJ					CPS_4185	CPS_4186	CPS_4187	CPS_4188	CPS_4189	CPS_4190	CPS_4191	CPS_4192	CPS_4193	CPS_4194
Pectobacterium atrosepticum SCRI1043	Enterobacterales	Q6D942	ECA0777	Unknown											ECA0777	ECA0778	ECA0779
Hahella sp. KA22	Oceanospirillales	A0A3T0VGS1	ENC22_04095	YjfJ							ENC22_04115	ENC22_04110	ENC22_04105	ENC22_04100	ENC22_04095	ENC22_04090
Hahella sp. KA22	Oceanospirillales	A0A3T0VUY3	ENC22_28830	YjfJ								ENC22_28845	ENC22_28840	ENC22_28835	ENC22_28830	ENC22_28825
Hahella sp. KA22	Oceanospirillales	A0A3T0VUU3	ENC22_28875	YjfJ									ENC22_28865	ENC22_28870	ENC22_28875	ENC22_28880	ENC22_28885	ENC22_28890	ENC22_28895	ENC22_28900	ENC22_28905
Moritella marina ATCC 15381 str. MP-1	Alteromonadales	A0A5J6WNY7	FR932_19710	YjfJ										FR932_19715	FR932_19710	FR932_19705	FR932_19700
Hahella chejuensis KCTC 2396	Oceanospirillales	Q2SNA1	HCH_00987	YjfJ							HCH_00992	HCH_00991	HCH_00989	HCH_00988	HCH_00987	HCH_00985
Hahella chejuensis KCTC 2396	Oceanospirillales	Q2S802	HCH_06585	YjfJ								HCH_06591	HCH_06589	HCH_06586	HCH_06585	HCH_06584
Hahella chejuensis KCTC 2396	Oceanospirillales	Q2S7Z2	HCH_06597	YjfJ									HCH_06594	HCH_06595	HCH_06597	HCH_06598	HCH_06599	HCH_06600	HCH_06601	HCH_06602	HCH_06603
Alteromonas mediterranea DE	Alteromonadales	F2G8M1	MADE_1012985	YjfJ									MADE_1012975	MADE_1012980	MADE_1012985	MADE_1012990	MADE_1012995	MADE_1013000	MADE_1013005	MADE_1013010	MADE_1013015	MADE_1013020	MADE_1013025	MADE_1013030	MADE_1013035
Marinobacter nauticus VT8	Pseudomonadales	A1U703	Maqu_3703	YjfJ							Maqu_3699	Maqu_3700	Maqu_3701	Maqu_3702	Maqu_3703	Maqu_3704	Maqu_3705
Marinomonas mediterranea MMB-1	Alteromonadales	F2K3P8	Marme_3271	YjfJ								Marme_3274	Marme_3273	Marme_3272	Marme_3271	Marme_3270	Marme_3269	Marme_3268	Marme_3267
Marinomonas mediterranea MMB-1	Oceanospirillales	F2JZA9	Marme_3986	YjfJ							Marme_3982	Marme_3983	Marme_3984	Marme_3985	Marme_3986	Marme_3987	Marme_3988	Marme_3989
Moritella yayanosii DB21MT5	Oceanospirillales	A0A330LSC3	MORIYA_3402	YjfJ								MORIYA_3405	MORIYA_3404	MORIYA_3403	MORIYA_3402	MORIYA_3401	MORIYA_3400
Pseudomonas aeruginosa PAO1	Pseudomonadales	Q9HXR1	PA3731	YjfJ									PA3733	PA3732	PA3731	PA3730	PA3729	PA3728	PA3727	PA3726	PA3725
Paraglaciecola sp. T6c	Alteromonadales	A0A9J9EQH2	Patl_1224	YjfJ									Patl_1226	Patl_1225	Patl_1224	Patl_1223	Patl_1222	Patl_1221	Patl_1220	Patl_1219	Patl_1218	Patl_1217
Photobacterium profundum SS9	Vibrionales	Q6LLF4	PBPRB0055	YjfJ										PBPRB0056	PBPRB0055	PBPRB0054	PBPRB0053	PBPRB0052	PBPRB0051
Psychromonas sp. CNPT3	Alteromonadales	M4U7U1	PCNPT3_12560	YJfJ									PCNPT3_12550	PCNPT3_12555	PCNPT3_12560	PCNPT3_12565	PCNPT3_12570
Pseudomonas protegens Pf-5	Pseudomonadales	Q4KHP0	PFL_1112	YjfJ									PFL_1110	PFL_1111	PFL_1112	PFL_1113	PFL_1114	PFL_1115	PFL_1116
Pseudomonas fluorescens Pf0-1	Pseudomonadales	Q3K623	Pfl01_5044	YjfJ						Pfl01_5039	Pfl01_5040	Pfl01_5041	Pfl01_5042	Pfl01_5043	Pfl01_5044	Pfl01_5045	Pfl01_5046	Pfl01_5047	Pfl01_5048
Photorhabdus laumondii TTO1	Enterobacterales	Q7MZH4	plu4313	YjfJ									plu4315	plu4314	plu4313	plu4312	plu4311	plu4310	plu4309
Pseudoalteromonas translucida TAC125	Alteromonadales	Q3IF16	PSHAa0042	YjfJ							PSHAa0038	PSHAa0039	PSHAa0040	PSHAa0041	PSHAa0042	PSHAa0043	PSHAa0044	PSHAa0045
Pseudomonas syringae pv. tomato str. DC3000	Pseudomonadales	Q87YK9	PSPTO3786	YjfJ										PSPTO3787	PSPTO3786	PSPTO3785	PSPTO3784	PSPTO3783	PSPTO3782	PSPTO3781	PSPTO3780
Pseudoalteromonas tunicata D2	Alteromonadales	A4CFT6	PTD2_09717	YjfJ							PTD2_09692	PTD2_09697	PTD2_09707	PTD2_09712	PTD2_09717	PTD2_09722	PTD2_09727
Shewanella baltica OS155	Alteromonadales	A3D864	Sbal_3450	YjfJ					Sbal_3444	Sbal_3445	Sbal_3446	Sbal_3447	Sbal_3448	Sbal_3449	Sbal_3450	Sbal_3451	Sbal_3452	Sbal_3453
Saccharophagus degradans 2-40	Cellvibrionales	Q21EZ5	Sde_3479	YjfJ									Sde_3481	Sde_3480	Sde_3479	Sde_3478	Sde_3477	Sde_3476	Sde_3475	Sde_3474	Sde_3473
Shewanella denitrificans OS217	Alteromonadales	Q12RD9	Sden_0697	YJfJ						Sden_0702	Sden_0701	Sden_0700	Sden_0699	Sden_0698	Sden_0697	Sden_0696	Sden_0695	Sden_0694
Shewanella oneidensis MR-1	Alteromonadales	Q8EAX6	SO3765	YjfJ					SO3759	SO3760	SO3761	SO3762	SO3763	SO3764	SO3765	SO3766	SO3767	SO3768
Salmonella Typhimurium LT2	Enterobacterales	Q8ZKA0	STM4371	YjfJ							STM4367	STM4368	STM4369	STM4370	STM4371	STM4372	STM4373	STM4374	STM4375	STM4376	STM4377
Xanthomonas campestris pv. campestris str. ATCC 33913	Xanthomonadales	Q8P6X7	XCC2838	YjfJ							XCC2842	XCC2841	XCC2840	XCC2839	XCC2838	XCC2837	XCC2836	XCC2835	XCC2834	XCC2833
Escherichia coli O157:H7 str. Sakai	Enterobacterales	Q8XDL6	yjfJ	YjfJ							nsrR	rnr	rlmB	yjfI	yjfJ	yjfK	yjfL	yjfM	yjfC	aidB
Psychromonas ingrahamii 37	Alteromonadales	A1SRD8	Ping_0185	YjfJ									Ping_0187	Ping_0186	Ping_0185
Pseudomonas entomophila L48	Pseudomonadales	Q1ICF2	PSEEN1820	YjfJ							PSEEN1816	PSEEN1817	PSEEN1818	PSEEN1819	PSEEN1820
Xanthomonas citri pv. citri str. MN12	Xanthomonadales	A0A0U5BVF6	J164_03168	YjfJ							J164_03172	J164_03171	J164_03170	J164_03169	J164_03168	J164_03167	J164_03166	J164_03165	J164_03164	J164_03163	J164_03162
