## Supplementary material for "The YjfJ protein is the effector of a second PspA/VIPP1 system that is widespread in the Gammaproteobacteria": Table S3

### Sheet: Sheet1
Organism	UniProt accession number	PspA/IM30 Gene name	Phylogeny	-10	-9	-8	-7	-6	-5	-4	-3	-2	-1	0	1	2	3	4	5	6	7	8	9	10	11	12	13
Hahella chejuensis KCTC 2396	Q2SNE1	HCH_00945	Pseudogene									His_kinase_dom	WalR-like		Unknown	Unknown	VWFA
Hahella sp. KA22	A0A3T0VGP4	ENC22_03910	Pseudogene									His_kinase_dom	WalR-like		Unknown	VWFA
Pseudoalteromonas translucida TAC125	Q3IIY6	PSHAa2049	Pseudogene					ABC_transporter-like_ATP-bd	ABC_transporter-like_ATP-bd/Oligopep_ABC_C	OppC_N/MetI-like	MetI-like	Peptide/Ni-bd	PspF		PspB	PspC	DUF463_YcjX	UPF0283/DUF697	Cys/Met-Metab_PyrdxlP-dep_enz
Salmonella enterica subsp. enterica serovar Typhi str. CT18	A0A714XGM3	STY4728	Pseudogene							Tscrpt_reg_Rrf2	RNase_II/RNase_R	rRNA_MeTrfase_TrmH	DUF2170		DUF2491	DUF350/UPF0719	DUF1190/Biofilm_formation_YgiB	GSPS_pre-ATP-grasp-like_dom	AidB
Sodalis glossinidus str. 'morsitans'	Q2NSU8	SG1502	Pseudogene										PspF		PspB	PspB/PspC
Aeromonas hydrophila subsp. hydrophila ATCC 7966	A0KJF8	AHA_1878	PspA					ABC_transporter-like_ATP-bd	ABC_transporter-like_ATP-bd/Oligopep_ABC_C	OppC_N/MetI-like	MetI-like	Peptide/Ni-bd	PspF		PspB	PspC	DUF463_YcjX	UPF0283/DUF697	Phe-4-hydroxylase-mono	Pterin_deHydtase
Aeromonas hydrophila subsp. hydrophila ATCC 7966	A0KPI6	AHA_3739	PspA												PspC	PspG
Aliivibrio fischeri ES114	Q5E0R5	VF_A0311	PspA				OMPR_PHOB	ABC_transporter-like_ATP-bd	ABC_transporter-like_ATP-bd/Oligopep_ABC_C	OppC_N/MetI-like	BPD_transp_1/MetI-like	Peptide/Ni-bd	PspF		PspB	PspC	DUF463_YcjX	UPF0283/DUF697
Alteromonas mediterranea DE	F2G432	MADE_1006160	PspA					ABC_transporter-like_ATP-bd	ABC_transporter-like_ATP-bd	OppC_N/MetI-like	MetI-like	Peptide/Ni-bd	PspF		PspB	PspC
Alteromonas mediterranea DE	F2G4G7	MADE_1016765	PspA												PspC	Unknown	UPC029693/DUF2333	OMP_w_GlyGly
Citrobacter rodentium DSM16636	D2TKB9	K7R23_17800	PspA				Enoyl-ACP-Rdtase_NADH	ABC-transporter-like_ATP-bd	ABC_transprter-like_ATP-bd	OppC_N/MetI-like	MetI-like	Peptide/Ni-bd	PspF		PspB	PspC	PspD	AmyAc_Sucorse_phosphorylase-like_1	SBP	MetI-like	MetI-like	2-desacetyl-2-hydroxyethyl_bacteriochlorophyllide_like	Xyl_isomerase-like_TIM-brl	Gfo/Idh/MocA-like_OxRdtase	Malt_Pase/Glycosyl_Hdrlase	B-phosphoglucomutase_hydrolase
Colwellia psychrerythraea 34H	Q47XN1	CPS_3772	PspA					ABC_transporter-like_ATP-bd	ABC_transporter-like_ATP-bd/Oligopep_ABC_C	OppC_N/MetI-like	BPD_transp_1/MetI-like	Peptide/Ni-bd	PspF		PspB	PspC
Colwellia psychrerythraea 34H	Q47UX7	CPS_4751	PspA	Gly_transporter	Cobalamin_biosynth_CobD/CbiB	MTA_SAH_Nsdase	Type_III_PanK	Bifunct_BirA	MurB	NfsB-like	MDR_yhdh	HTH_TetR-TetR_C	Unknown		PspC	Unknown
Congregibacter litoralis KT71	A4A3R2	KT71_16736	PspA								ALDH_F5_SSADH_GabD	PspF	Unknown		PspB	PspC	AB_hydrolase	Alginate_export_dom
Dickeya dadantii 3937	E0SFZ2	Dda3937_03116	PspA										PspF		PspB	PspC	DUF463_YcjX	UPF0283/DUF697										NC_014500.1
Enterobacter sp. 638	A0A9J9GGN9	Ent638_2169	PspA					ABC_transporter-like_ATP-bd	ABC_transporter-like_ATP-bd/Oligopep_ABC_C	OppC_N/MetI-like	MetI-like	Peptide/Ni-bd	PspF		PspB	PspC	PspD
Escherichia coli K12	P0AFM6	b1304	PspA										PspF		PspB	PspC	PspD	PspE
Escherichia coli O157:H7 str. Sakai	P0AFM7	pspA	PspA										PspF		PspB	PspC	PspD	PspE
Hahella chejuensis KCTC 2396	Q2SB66	HCH_05443	PspA										PspF		PspB	PspC
Hahella sp. KA22	A0A3T0VHR6	ENC22_05945	PspA										PspF		PspB	PspC
Halioglobus maricola IMCC14385	A0A5P9NJS2	EY643_09255	PspA								SAM-dependent_Mtases_sf	Unknown	PspF		PspB	PspC	AraC-type_N/HTH_AraC	Unknown	UspA
Idiomarina abyssalis MSP-CT	A0A8I1G654	K5X84_06895	PspA		GGT_peptidase	Na/Pro_symporter	ABC_transporter-like_ATP-bd	ABC_transporter-like_ATP-bd/Oligopep_ABC_C	OppC_N/MetI-like	BPD_transp_1_N/MetI-like	SBP_5	Peptide/Ni-bd	PspF		PspB	PspC	DUF463_YcjX	UPF0283/DUF697	Cys/Met-Metab_PyrdxlP-dep_enz	Phe-4-hydroxylase_mono	Pterin_deHydtase	ACT-PAS-σ54 interacting domain-TypR HTH	4OHPhenylPyrv_dOase	Homogentis_dOase	Fumarylacetoacetase_C_sf	GST_Zeta	Peptidase_S9B_N-Peptidase_S9
Idiomarina loihiensis L2TR	Q5QUD7	IL0731	PspA			GGT_peptidase	Na/Pro_symporter	ABC_transporter-like_ATP-bd	ABC_transporter-like_ATP-bd/Oligopep_ABC_C	MetI-like	BPD_transp_1/MetI-like	Peptide/Ni-bd	PspF		PspB	PspC	DUF463_YcjX	UPF0283/DUF697	Cys/Met-Metab_PyrdxlP-dep_enz	Phe-4-hydroxylase_mono	Pterin_deHydtase	ACT-PAS-σ54 interacting domain-TypR HTH	4OHPhenylPyrv_dOase	Homogentis_dOase	Fumarylacetoacetase_C_sf	GST_Zeta	Peptidase_S9B_N-Peptidase_S9
Marinomonas mediterranea MMB-1	F2JXZ2	Marme_0338	PspA										PspF		PspB	PspC	Di-heme_enz_MXAN0977
Paraglaciecola sp. T6c	A0A9J9BE79	Patl_3004	PspA					ABC_transporter-like_ATP-bd	ABC_transporter-like_ATP-bd/Oligopep_ABC_C	OppC_N/MetI-like	BPD_transp_1/MetI-like	Peptide/Ni-bd	PspF		PspB	PspC	DUF463_YcjX	UPF0283/DUF697
Paraglaciecola sp. T6c	A0A9J9BE19	Patl_4044	PspA						Acyl_transf_3_dom	Trimer_LpxA-like_sf	AMP_dep_Synth/Lig_com-AMP-bd_C	NAD(P)-bd_dom_sf	PP-bd_ACP		Unknown	PCuAC	UCP029693/DUF2333	OMP_w_GlyGly	CysJ	CysI	PAPS/APS_Rdtase
Pectobacterium atrosepticum SCRI1043	Q6D5Q8	ECA1983	PspA										PspF		PspB	PspC	DUF463_YcjX	UPF0283/DUF697	Peptidase_M20	ACT-PAS-σ54 interacting domain-TypR HTH
Pectobacterium carotovorum WPP14	A0A221TAZ0	HER17_09560	PspA										PspF		PspB	PspC
Photobacterium profundum SS9	Q6LPF4	PBPRA2439	PspA					ABC_transporter-like_ATP-bd	ABC_transporter-like_ATP-bd/Oligopep_ABC_C	OppC_N/MetI-like	BPD_transp_1/MetI-like	Peptide/Ni-bd	PspF		PspB	PspC
Photorhabdus laumondii TTO1	Q7N3X7	plu2585	PspA										PspF		PspB	PspC	DUF463_YcjX	UPF0283/DUF697
Pseudoalteromonas translucida TAC125	Q3IG91	PSHAa0500	PspA												PspC	Unknown	PCuAC	UPC029693/DUF2333	OMP_w_GlyGly
Pseudoalteromonas tunicata D2	A4CDA4	PTD2_15947	PspA					ABC_transporter-like_ATP-bd	ABC_transporter-like_ATP-bd/Oligopep_ABC_C	OppC_N/MetI-like	BPD_transp_1/MetI-like	Peptide/Ni-bd	PspF		PspB	PspC	DUF463_YcjX	UPF0283/DUF697
Pseudoalteromonas tunicata D2	A4C8W1	PTD2_08279	PspA												PspC	Unknown	PCuAC	UCP029693/DUF2333	OMP_w_GlyGly
Salmonella enterica subsp. enterica serovar Typhi str. CT18	A0A716G7F0	STY1371	PspA								MetI-like	Peptide/Ni-bd	PspF		PspB	PspC	PspD	PspE	DUF463_YcjX	UPF0283/DUF697	ACT-PAS-σ54 interacting domain-TypR HTH
Salmonella Typhimurium LT2	Q8ZP60	STM1690	PspA					ABC_transporter-like_ATP-bd	ABC_transporter-like_ATP-bd/Oligopep_ABC_C	OppC_N/MetI-like	MetI-like	Peptide/Ni-bd	PspF		PspB	PspC	PspD	PspE	DUF463_YcjX	UPF0283/DUF697	ACT-PAS-σ54 interacting domain-TypR HTH
Serratia marcescens KS10	A0A3E2EJV5	C7M65_09490	PspA										PspF		PspB	PspC	PspD
Shewanella baltica OS155	A3D318	Sbal_1617	PspA			Mop_domain	Trans-2-enoyl-CoA_reductase	ABC_transporter-like_ATP-bd	ABC_transporter-like_ATP-bd/Oligopep_ABC_C	OppC_N/MetI-like	BPD_transp_1/MetI-like	Peptide/Ni-bd	PspF		PspB	PspC	DUF463_YcjX	UPF0283/DUF697
Shewanella denitrificans OS217	Q12LB6	Sden_2480	PspA				Trans-2-enoyl-CoA_reductase	ABC_transporter-like_ATP-bd	ABC_transporter-like_ATP-bd/Oligopep_ABC_C	OppC_N/MetI-like	BPD_transp_1/MetI-like	Peptide/Ni-bd	PspF		PspB	PspC
Shewanella oneidensis MR-1	Q8EG07	SO1807	PspA				Trans-2-enoyl-CoA_reductase	ABC_transporter-like_ATP-bd	ABC_transporter-like_ATP-bd/Oligopep_ABC_C	OppC_N/MetI-like	BPD_transp_1/MetI-like	Peptide/Ni-bd	PspF		PspB	PspC	DUF463_YcjX	UPF0283/DUF697
Sodalis praecaptivus HS1	W0HT11	Sant_1894	PspA										PspF		PspB	PspC	DUF463_YcjX
Vibrio cholerae O1 biovar eltor str. N16961	Q9KRG4	VC1678	PspA				DUF2927	ABC_transporter-like_ATP-bd	ABC_transporter-like_ATP-bd/Oligopep_ABC_C	OppC_N/MetI-like	BPD_transp_1/MetI-like	Peptide/Ni-bd	PspF		PspB	PspC	RND_pump_MFP	RND_pump_MFP	Acrflvin-R	Adenine_glyco
Vibrio vulnificus YJ016	Q7MLN5	VV1392	PspA				DUF2927	ABC_transporter-like_ATP-bd	ABC_transporter-like_ATP-bd/Oligopep_ABC_C	OppC_N/MetI-like	MetI-like	Peptide/Ni-bd	PspF		PspB	PspC	RND_pump_MFP	RND_pump_MFP	Acrflvin-R	Adenine_glyco
Yersinia enterocolitica 8081	A1JNJ0	YE2121	PspA										PspF		PspB	PspC	DUF463_YcjX	DUF697/UPF0283
Yersinia pestis CO92	A0A3G5L4S6	YPO2351	PspA										PspF		PspB	PspC	PspD	DUF463_YcjX	UPF0283/DUF697
Alteromonas mediterranea DE	F2G8M1	MADE_1012985	YjfJ									DUF6471	DUF2170		K_chnl_dom	DUF2491	DUF350/UPF0719	DUF1190/Biofilm_formation_YgiB	GSPS_pre-ATP-grasp-like_dom	Peptidase_S54_rhomboid_dom	UCP028137	ABC_transpr_LolD-like	Membrane_comp_ABC_pdt	AttH_dom
Colwellia psychrerythraea 34H	Q47WI0	CPS_4191	YjfJ					GlnE	Unknown	UPF0719/DUF350	Unknown	Spermi_synthase	DUF2170		Unknown	Unknown	MOM_Lpp
Escherichia coli K12	P0AF78	b4182	YjfJ							Tscrpt_reg_Rrf2	RNase_R	rRNA_MeTrfase_TrmH	DUF2170		DUF2491	DUF350/UPF0719	DUF1190/Biofilm_formation_YgiB	GSPS_pre-ATP-grasp-like_dom	AidB
Escherichia coli O157:H7 str. Sakai	Q8XDL6	yjfJ	YjfJ							Tscrpt_reg_Rrf2	RNase_R	rRNA_MeTrfase_TrmH	DUF2170		DUF2491	DUF350/UPF0719	DUF1190/Biofilm_formation_YgiB	GSPS_pre-ATP-grasp-like_dom	AidB
Hahella chejuensis KCTC 2396	Q2S802	HCH_06585	YjfJ								Acrflvin-R	RND_pump_MFP	YiaA-like		AB_hydrolase_1
Hahella chejuensis KCTC 2396	Q2S7Z2	HCH_06597	YjfJ									DUF6471	DUF2170		K_chnl_dom	DUF2491	DUF350/UPF0719	DUF1190/Biofilm_formation_YgiB	GSPS_pre-ATP-grasp-like_dom	DUF6316
Hahella chejuensis KCTC 2396	Q2SNA1	HCH_00987	YjfJ							DUF3686-ATPase_AAA_core	Flotillin_fam	Unknown	DUF2170		Unknown
Hahella sp. KA22	A0A3T0VUY3	ENC22_28830	YjfJ								Acrflvin-R	RND_pump_MFP	YiaA-like		AB_hydrolase_1
Hahella sp. KA22	A0A3T0VUU3	ENC22_28875	YjfJ									DUF6471	DUF2170		K_chnl_dom	DUF2491	DUF350/UPF0719	DUF1190/Biofilm_formation_YgiB	GSPS_pre-ATP-grasp-like_dom	DUF6316
Hahella sp. KA22	A0A3T0VGS1	ENC22_04095	YjfJ							DUF3686-ATPase_AAA_core	Flotillin_fam	Unknown	DUF2170		Unknown	Unknown
Marinobacter nauticus VT8	A1U703	Maqu_3703	YjfJ							DUF3686-ATPase_AAA_core	Flotillin_fam	Unknown	DUF2170		Unknown	TF_Znf-Peptidase_S54_rhomboid_dom
Marinomonas mediterranea MMB-1	F2K3P8	Marme_3271	YjfJ								Peptidase_S54_rhomboid_dom	DUF6471	DUF2170		DUF2491	DUF350/UPF0719	DUF1190/Biofilm_formation_YgiB	GSPS_pre-ATP-grasp-like_dom
Marinomonas mediterranea MMB-1	F2JZA9	Marme_3986	YjfJ							CHK_kinase-like	TfoX-like	DUF6471	DUF2170		YqiJ_N/YqiJ_OB	Flotillin_fam	Pep_chain_release_fac_I
Moritella marina ATCC 15381 str. MP-1	A0A5J6WNY7	FR932_19710	YjfJ										DUF2170
Moritella yayanosii DB21MT5	A0A330LSC3	MORIYA_3402	YjfJ								GlnE	DUF350/UPF0719	DUF2170		Unknown	Unknown
Paraglaciecola sp. T6c	A0A9J9EQH2	Patl_1224	YjfJ									DUF6471	DUF2170		K_chnl_dom	DUF2491	DUF350/UPF0719	DUF1190/Biofilm_formation_YgiB	GSPS_pre-ATP-grasp-like_dom	Peptidase_S54_rhomboid_dom	UCP028137
Pectobacterium atrosepticum SCRI1043	Q6D942	ECA0777	Unknown												Unknown	Steroid_delta5-4_isomerase
Photobacterium profundum SS9	Q6LLF4	PBPRB0055	YjfJ										DUF2170		K_chnl_dom-RCK_N	DUF2491	DUF350/UPF0719	DUF1190/Biofilm_formation_YgiB
Photorhabdus laumondii TTO1	Q7MZH4	plu4313	YjfJ									Tnp_DDE_dom	DUF2170		DUF2491	DUF350/UPF0719	DUF1190/Biofilm_formation_YgiB	GSPS_pre-ATP-grasp-like_dom
Pseudoalteromonas translucida TAC125	Q3IF16	PSHAa0042	YjfJ							Unknown	DUF350/UPF0719	Spermi_synthase	DUF2170		DUF4178	Unknown	Unknown
Pseudoalteromonas tunicata D2	A4CFT6	PTD2_09717	YjfJ							Unknown	DUF350/UPF0719	Spermi_synthase	DUF2170		Unknown	Unknown
Pseudomonas aeruginosa PAO1	Q9HXR1	PA3731	YjfJ									CoA_Trfase_fam_III	DUF2170		Unknown	Flotillin_fam	DUF3686-ATPase_AAA_core	PLD_like_dom	YaeQ	RecJ
Pseudomonas entomophila L48	Q1ICF2	PSEEN1820	YjfJ							DiS-bond_Isoase_DsbC/G	Lgt-Redoxin	Thiol_diS_interchange_DbsD	DUF2170
Pseudomonas fluorescens Pf0-1	Q3K623	Pfl01_5044	YjfJ						Peptidase_S9	DUF3182	DJ-1/PfpI-HTH_AraC	Isochorismatase-like	DUF2170		DUF2491	DUF350/UPF0719	DUF1190/Biofilm_formation_YgiB	GSPS_pre-ATP-grasp-like_dom
Pseudomonas protegens Pf-5	Q4KHP0	PFL_1112	YjfJ									CoA_Trfase_fam_III	DUF2170		Unknown	Flotillin_fam	DUF3686-ATPase_AAA_core	PLD_like_dom
Pseudomonas syringae pv. tomato str. DC3000	Q87YK9	PSPTO3786	YjfJ										DUF2170		Peptidase_S54_rhomboid_dom	K_chnl_dom-RCK_N	DUF2491	DUF350/UPF0719	DUF1190/Biofilm_formation_YgiB	GSPS_pre-ATP-grasp-like_dom
Psychromonas ingrahamii 37	A1SRD8	Ping_0185	YjfJ									GlnE	DUF2170
Psychromonas sp. CNPT3	M4U7U1	PCNPT3_12560	YJfJ									GlnE	DUF2170		Unknown	Unknown
Saccharophagus degradans 2-40	Q21EZ5	Sde_3479	YjfJ									MFS_trans_sf	DUF2170		Unknown	Flotillin_fam	Unknown	Unknown	DUF3686-ATPase_AAA_core	Peptidase_S54_rhomboid_dom
Salmonella Typhimurium LT2	Q8ZKA0	STM4371	YjfJ							Tscrpt_reg_Rrf2	RNase_II/RNase_R	rRNA_MeTrfase_TrmH	DUF2170		K_chnl_dom	DUF2491	DUF350/UPF0719	DUF1190/Biofilm_formation_YgiB	GSPS_pre-ATP-grasp-like_dom	AidB
Shewanella baltica OS155	A3D864	Sbal_3450	YjfJ					GAF-GGDEF_dom	GlnE	Unknown	DUF350/UPF0719	Spermi_synthase	DUF2170		Unknown	Unknown	Ion_trans_dom
Shewanella denitrificans OS217	Q12RD9	Sden_0697	YJfJ						GlnE	Unknown	DUF350/UPF0719	Spermi_synthase	DUF2170		Unknown	Unknown	Ion_trans_dom
Shewanella oneidensis MR-1	Q8EAX6	SO3765	YjfJ					Solute-binding_3/MltF_N	GlnE	Unknown	DUF350/UPF0719	Spermi_synthase	DUF2170		Unknown	Unknown	Ion_trans_dom
Xanthomonas campestris pv. campestris str. ATCC 33913	Q8P6X7	XCC2838	YjfJ							DHQ_synth_fam	Shikimate_kinase/TSH1	Pyridox_Oxase	DUF2170		K_chnl_dom	DUF2491	DUF350/UPF0719	DUF1190/Biofilm_formation_YgiB	GSPS_pre-ATP-grasp-like_dom
Xanthomonas citri pv. citri str. MN12	A0A0U5BVF6	J164_03168	YjfJ							DHQ_synth_fam	Shikimate_kinase/TSH1	Pyridox_Oxase	DUF2170		K_chnl_dom	DUF2491	DUF350/UPF0719	DUF1190/Biofilm_formation_YgiB	GSPS_pre-ATP-grasp-like_dom	Unknown								NZ_CP008998.1
